# Single-cell analysis of the somatic mutational landscape in human chondrocytes during aging and in osteoarthritis

**DOI:** 10.1101/2024.08.24.609506

**Authors:** Peijun Ren, Chen Zheng, Yidan Pang, Shixiang Sun, Qiyang Wang, Wanxing Xu, Moonsook Lee, Yu Qiang, Zhenzhen Lu, Min Zhou, Jian He, Ningning Liu, Alexander Y. Maslov, Xiao Dong, Junjie Gao, Changqing Zhang, Jan Vijg

**Author notes:** These authors contributed equally to this work: Peijun Ren, Chen Zheng, Yidan Pang. Correspondence to: Prof. Jan Vijg, Center for Single-Cell Omics, School of Public Health, Shanghai Jiao Tong University School of Medicine, Shanghai 200025, China;. Department of Genetics, Albert Einstein College of Medicine, Bronx, NY 10461, USA; Prof. Changqing Zhang, Department of Orthopaedics, Shanghai Sixth People’s Hospital Affiliated to Shanghai Jiao Tong University School of Medicine, Shanghai, 200233, China; Dr. Junjie Gao, Department of Orthopaedics, Shanghai Sixth People’s Hospital Affiliated to Shanghai Jiao Tong University School of Medicine, Shanghai, 200233, China; Dr. Xiao Dong, Institute on the Biology of Aging and Metabolism, University of Minnesota, Minneapolis, MN 55455, USA;.

## Abstract

Somatic mutation is now recognized as a cause of multiple human diseases other than cancer. Osteoarthritis (OA), a highly prevalent age-related disease, has been associated with increased chromosomal abnormalities in articular cartilage of OA patients. Thus far no systematic attempt has been made to characterize the somatic mutational landscape of chondrocytes during normal aging and in affected cartilage of OA patients. Here we used single-cell whole genome sequencing to quantitatively analyze single-nucleotide variants (SNVs) and small insertions and deletions (InDels) in 100 single chondrocytes isolated from the cartilage of hip femoral heads of 17 subjects aged from 26 to 90 years, including 9 OA patients and 8 non-OA donors. Both SNVs and InDels were found to accumulate with age in chondrocytes with a clock-like mutational signature. Surprisingly, the age-related accumulation rate of these mutations was found to be lower in OA chondrocytes compared with chondrocytes from non-OA control subjects.
