## Supplemental Table 1, 2, 3, 4, 5, 6 and 7 for "Single-cell analysis of the somatic mutational landscape in human chondrocytes during aging and in osteoarthritis": S_table2.signature cosine similarity.xlsx

### Sheet: sigABC_sim
Supplementary Table 2_1. similarity of de novo SNV signatures to COSMIC mutational signatures
	signature A	signature B	signature C
SBS42	0.340286	0.519111	0.814677
SBS44	0.43847	0.457831	0.785123
SBS84	0.319193	0.292477	0.772277
SBS5	0.763299	0.570856	0.722407
SBS23	0.319598	0.287949	0.710325
SBS6	0.455798	0.249309	0.664564
SBS30	0.45344	0.348647	0.631796
SBS3	0.680757	0.696161	0.610284
SBS40	0.713267	0.763467	0.594682
SBS15	0.30542	0.291752	0.590066
SBS92	0.659608	0.55423	0.589213
SBS19	0.369126	0.294173	0.573576
SBS11	0.376158	0.235313	0.56306
SBS32	0.593021	0.351966	0.526952
SBS94	0.596653	0.782188	0.492465
SBS25	0.638789	0.587596	0.487022
SBS89	0.694276	0.656533	0.46616
SBS31	0.446955	0.422212	0.448219
SBS24	0.33362	0.709326	0.447359
SBS20	0.312447	0.49498	0.425655
SBS7b	0.350439	0.264969	0.418522
SBS35	0.39784	0.624673	0.386803
SBS26	0.343302	0.169683	0.375983
SBS12	0.359118	0.199969	0.345171
SBS39	0.465125	0.381668	0.344886
SBS9	0.398825	0.336802	0.326925
SBS4	0.455408	0.881892	0.319612
SBS93	0.464706	0.323773	0.308725
SBS7a	0.282421	0.1892	0.304733
SBS37	0.41245	0.189265	0.303009
SBS8	0.638319	0.820367	0.294196
SBS29	0.427704	0.800741	0.282422
SBS18	0.386833	0.826052	0.279501
SBS10c	0.321265	0.624034	0.266492
SBS21	0.187066	0.111937	0.265854
SBS41	0.379025	0.248202	0.261589
SBS87	0.494591	0.183631	0.246463
SBS16	0.435503	0.237591	0.227473
SBS33	0.176996	0.108058	0.220879
SBS7d	0.233917	0.151133	0.220143
SBS14	0.272687	0.576806	0.20733
SBS1	0.459894	0.120996	0.207293
SBS85	0.433763	0.233005	0.186602
SBS36	0.230875	0.764072	0.184336
SBS86	0.276831	0.208953	0.180549
SBS2	0.193898	0.143172	0.167718
SBS38	0.211661	0.483478	0.15571
SBS10b	0.221998	0.166984	0.155632
SBS17a	0.103936	0.0726491	0.155466
SBS88	0.409932	0.179331	0.148252
SBS22	0.246909	0.250693	0.13504
SBS7c	0.278214	0.225831	0.12427
SBS10d	0.12553	0.547372	0.0998828
SBS91	0.111451	0.358433	0.0852431
SBS10a	0.0557746	0.431475	0.0788599
SBS34	0.220031	0.166738	0.0716824
SBS90	0.163825	0.119015	0.0563869
SBS13	0.0963677	0.129907	0.0478898
SBS28	0.0827988	0.0341861	0.0442223
SBS17b	0.0420612	0.0196189	0.0365699

### Sheet: sig12_sim
Supplementary Table 2_2. similarity of de novo InDel signatures to COSMIC mutational signatures
	signature 1	signature 2
ID9	0.11611	0.737681
ID5	0.123411	0.731336
ID3	0.224891	0.641537
ID15	0.133747	0.613138
ID18	0.110007	0.56693
ID2	0.200053	0.401965
ID13	0.0700835	0.375903
ID8	0.0793975	0.374815
ID12	0.0498533	0.231909
ID6	0.0719225	0.21991
ID4	0.0227137	0.216301
ID10	0.0392119	0.178884
ID7	0.107893	0.177165
ID17	0.0483356	0.104387
ID14	0.446552	0.0997955
ID16	0.174606	0.0971936
ID11	0.0854156	0.0797733
ID1	0.926724	0.00816007
