## Supplemental Table 1, 2, 3, 4, 5, 6 and 7 for "Single-cell analysis of the somatic mutational landscape in human chondrocytes during aging and in osteoarthritis": S_table3.signature LME.xlsx

### Sheet: sigABC
Supplementary Table 3_1. Statistical results of de novo SNV signatures
		Linear Mixed-Effects Models
		Estimate	Std. Error	df	t value	Pr(>|t|)
signature A	age	17.8521	2.98936	16.943	5.97188	1.53718e-05
	age non-OA control	30.7619	4.422	7.14398	6.95656	0.000200233
	age OA non-lesion	10.8945	2.41165	18	4.51746	0.000266538
	age OA lesion	11.9985	3.51836	7.20861	3.41026	0.0107895
signature B	age	11.762	5.51394	16.1056	2.13314	0.0486396
	age non-OA control	34.709	10.2002	5.72102	3.40277	0.0155545
	age OA non-lesion	4.40256	3.89195	18	1.13119	0.27282
	age OA lesion	-1.54687	4.21738	6.43867	-0.366784	0.725535
signature C	age	2.23591	5.46117	17.6509	0.409419	0.687158
	age non-OA control	-9.99442	14.2141	6.69334	-0.703135	0.505684
	age OA non-lesion	8.81921	2.48738	2	3.54558	0.0711606
	age OA lesion	7.42007	4.49534	8.10413	1.65061	0.136938
	non-OA control	OA lesion	p.value
Signature A	16.867	14.5392	0.092869
Signature B	12.7386	11.318	0.568268
Signature C	17.5081	10.567	0.0404041
Note:the mean per year mutation accumulation rate for each group, p-value obtained by two-side t-test
	OA non-lesion paired	OA lesion paired	p.value
Signature A	14.9349	14.1828	0.701881
Signature B	11.1447	14.6599	0.434012
Signature C	10.7485	11.427	0.715815
Note:the mean per year mutation accumulation rate for each group, p-value obtained by two-side t-test

### Sheet: sig12_indel
Supplementary Table 3_2. Statistical results of de novo InDel signatures
Linear Mixed-Effects Models
		Estimate	Std. Error	df	t value	Pr(>|t|)
signature 1	age	3.85505	1.9296	18.1646	1.99785	0.0609319
	age non-OA control	9.28687	4.99695	6.55195	1.85851	0.108324
	age OA non-lesion	1.43117	0.633248	1.99999	2.26004	0.152286
	age OA lesion	1.26466	0.781316	40	1.61863	0.113387
signature 2	age	0.792357	0.655666	16.586	1.20848	0.243812
	age non-OA control	0.112114	1.34912	5.76296	0.0831015	0.936582
	age OA non-lesion	0.980914	0.635506	18	1.54352	0.140104
	age OA lesion	1.20988	1.09467	7.17466	1.10524	0.304733
	non-OA control	OA lesion	p.value
Signature 1	5.6107	1.23473	0.000387805
Signature 2	1.90199	1.96292	0.848206
Note:the mean per year mutation accumulation rate for each group, p-value obtained by t_test
	OA non-lesion paired	OA lesion paired	p.value
Signature 1	1.22776	1.30661	0.857228
Signature 2	1.89836	1.73083	0.680726
Note:the mean per year mutation accumulation rate for each group, p-value obtained by two-side t_test
