## Supplemental Table 1, 2, 3, 4, 5, 6 and 7 for "Single-cell analysis of the somatic mutational landscape in human chondrocytes during aging and in osteoarthritis": S_table4.refit_signature_contribution.xlsx

### Sheet: refit_cosmic_SBS
Supplementary Table 4_1. The contribution of refitted COSMIC SBS signature
	SNV
SBS8	0.277871
SBS5	0.250013
SBS30	0.0791834
SBS44	0.0587934
SBS29	0.050972
SBS6	0.0415942
SBS40	0.0342955
SBS1	0.0328953
SBS19	0.0321759
SBS84	0.029827
SBS89	0.025364
SBS4	0.0246509
SBS26	0.0211184
SBS18	0.0154383
SBS33	0.00682991
SBS32	0.00505353
SBS23	0.00457387
SBS86	0.00418641
SBS34	0.00271244
SBS38	0.00227489
SBS91	0.000177173
SBS2	0
SBS3	0
SBS7a	0
SBS7b	0
SBS7c	0
SBS7d	0
SBS9	0
SBS10a	0
SBS10b	0
SBS10c	0
SBS10d	0
SBS11	0
SBS12	0
SBS13	0
SBS14	0
SBS15	0
SBS16	0
SBS17a	0
SBS17b	0
SBS20	0
SBS21	0
SBS22	0
SBS24	0
SBS25	0
SBS28	0
SBS31	0
SBS35	0
SBS36	0
SBS37	0
SBS39	0
SBS41	0
SBS42	0
SBS85	0
SBS87	0
SBS88	0
SBS90	0
SBS92	0
SBS93	0
SBS94	0
		>

### Sheet: refit_cosmic_ID
Supplementary Table 4_2. The contribution of refitted COSMIC ID signature
	InDel
ID1	0.287715
ID3	0.189696
ID5	0.154295
ID2	0.104873
ID9	0.0943014
ID8	0.0519217
ID16	0.0313737
ID4	0.0291146
ID7	0.0190169
ID6	0.0144622
ID10	0.0104408
ID13	0.00594808
ID12	0.00444033
ID14	0.00240092
ID11	0
ID15	0
ID17	0
ID18	0
