## Supplemental Table 1, 2, 3, 4, 5, 6 and 7 for "Single-cell analysis of the somatic mutational landscape in human chondrocytes during aging and in osteoarthritis": S_table6.enrichment_analysis.xlsx

### Sheet: SNV
Supplementary Table 6_1. Enrichment of SNVs
region	by	n_muts	surveyed_length	surveyed_region_length	observed	prob	expected	effect	pval	significant	fdr	significant_fdr
Exon	non-OA control	19318	39620416319	1142849903	294	4.87577e-07	557.227	depletion	2.05485e-34	*	3.08228e-34	*
Exon	OA lesion	16174	42315245115	1347126369	242	3.82226e-07	514.907	depletion	6.5646e-41	*	1.96938e-40	*
Exon	OA non-lesion	6916	19200655083	594067021	94	3.60196e-07	213.981	depletion	4.34277e-20	*	4.34277e-20	*
Enhancer	non-OA control	19318	39620416319	5216573667	1471	4.87577e-07	2543.48	depletion	5.58565e-118	*	1.67569e-117	*
Enhancer	OA lesion	16174	42315245115	5819079239	1348	3.82226e-07	2224.21	depletion	2.39605e-89	*	5.75052e-89	*
Enhancer	OA non-lesion	6916	19200655083	2660059910	587	3.60196e-07	958.143	depletion	4.4801e-38	*	8.9602e-38	*
Promoter	non-OA control	19318	39620416319	828320163	248	4.87577e-07	403.87	depletion	8.79471e-17	*	1.17263e-16	*
Promoter	OA lesion	16174	42315245115	1016890225	194	3.82226e-07	388.682	depletion	1.13334e-27	*	1.94287e-27	*
Promoter	OA non-lesion	6916	19200655083	431534895	84	3.60196e-07	155.437	depletion	4.97363e-10	*	5.96835e-10	*

### Sheet: InDel
Supplementary Table 6_2. Enrichment of InDels
region	by	n_muts	surveyed_length	surveyed_region_length	observed	prob	expected	effect	pval	significant	fdr	significant_fdr
Exon	non-OA control	1014	26932618930	788421317	9	3.76495e-08	29.6837	depletion	1.78372e-05	*	5.35116e-05	*
Exon	OA lesion	539	27497810011	911917539	10	1.96016e-08	17.875	depletion	0.0645843		0.0968764	*
Exon	OA non-lesion	210	11857250517	389550107	3	1.77107e-08	6.8992	depletion	0.174348		0.174348
Enhancer	non-OA control	1014	26932618930	3692661103	92	3.76495e-08	139.027	depletion	2.80251e-05	*	5.60502e-05	*
Enhancer	OA lesion	539	27497810011	4012239795	43	1.96016e-08	78.6462	depletion	1.61832e-05	*	3.88397e-05	*
Enhancer	OA non-lesion	210	11857250517	1762409822	26	1.77107e-08	31.2135	depletion	0.403389		0.484067
Promoter	non-OA control	1014	26932618930	557002401	23	3.76495e-08	20.9709	enrichment	0.714269		0.779202
Promoter	OA lesion	539	27497810011	672032723	17	1.96016e-08	13.1729	enrichment	0.354361		0.472481
Promoter	OA non-lesion	210	11857250517	277154858	5	1.77107e-08	4.9086	enrichment	0.913349		0.913349
