## Supplemental Table 1, 2, 3, 4, 5, 6 and 7 for "Single-cell analysis of the somatic mutational landscape in human chondrocytes during aging and in osteoarthritis": S_table7.go_analysis.xlsx

### Sheet: GO_OAlesion
Supplementary Table 7_1. GO analysis in OA lesion
category	over_represented_pvalue	under_represented_pvalue	numDEInCat	numInCat	term	ontology	over_represented_pvalue_corrected	group
GO:0045202	3.30556e-09	1	259	751	synapse	CC	1.08918e-05	OA lesion
GO:0022008	5.17569e-09	1	321	968	neurogenesis	BP	1.46176e-05	OA lesion
GO:0098590	2.14581e-08	1	247	721	plasma membrane region	CC	3.85661e-05	OA lesion
GO:0048699	3.81226e-08	1	279	832	generation of neurons	BP	6.2807e-05	OA lesion
GO:0031175	5.2013e-08	1	196	546	neuron projection development	BP	7.34498e-05	OA lesion
GO:0030182	1.54279e-07	1	261	780	neuron differentiation	BP	0.000179417	OA lesion
GO:0007155	1.63766e-07	1	258	795	cell adhesion	BP	0.000179869	OA lesion
GO:0048666	1.83222e-07	1	222	646	neuron development	BP	0.000186889	OA lesion
GO:0007268	1.98516e-07	1	152	418	chemical synaptic transmission	BP	0.000186889	OA lesion
GO:0098916	1.98516e-07	1	152	418	anterograde trans-synaptic signaling	BP	0.000186889	OA lesion
GO:0099537	2.09112e-07	1	153	422	trans-synaptic signaling	BP	0.000187916	OA lesion
GO:0000902	2.38098e-07	1	195	546	cell morphogenesis	BP	0.00020466	OA lesion
GO:0099536	2.71903e-07	1	156	433	synaptic signaling	BP	0.00022398	OA lesion
GO:0005938	3.51838e-07	1	71	160	cell cortex	CC	0.000278233	OA lesion
GO:0043005	2.6515e-06	0.999999	243	737	neuron projection	CC	0.00174734	OA lesion
GO:0050804	3.71182e-06	0.999998	102	267	modulation of chemical synaptic transmission	BP	0.00229321	OA lesion
GO:0099177	4.02492e-06	0.999998	102	268	regulation of trans-synaptic signaling	BP	0.00241129	OA lesion
GO:0120039	4.30534e-06	0.999998	142	377	plasma membrane bounded cell projection morphogenesis	BP	0.00250343	OA lesion
GO:0097060	5.34869e-06	0.999998	91	226	synaptic membrane	CC	0.00302125	OA lesion
GO:0048858	6.53153e-06	0.999996	142	379	cell projection morphogenesis	BP	0.00348995	OA lesion
GO:0032989	8.51622e-06	0.999995	160	446	cellular anatomical entity morphogenesis	BP	0.00443067	OA lesion
GO:0048812	9.95632e-06	0.999995	138	370	neuron projection morphogenesis	BP	0.00504709	OA lesion
GO:0098793	1.1003e-05	0.999994	108	287	presynapse	CC	0.00543825	OA lesion
GO:0035249	1.21941e-05	0.999996	38	75	synaptic transmission, glutamatergic	BP	0.00587995	OA lesion
GO:0030030	1.84141e-05	0.999987	265	833	cell projection organization	BP	0.00866777	OA lesion
GO:0034703	2.02232e-05	0.999991	58	134	cation channel complex	CC	0.00908663	OA lesion
GO:0007169	2.14789e-05	0.999987	126	362	transmembrane receptor protein tyrosine kinase signaling pathway	BP	0.00918499	OA lesion
GO:0043235	2.3435e-05	0.999987	98	273	receptor complex	CC	0.00965228	OA lesion
GO:0007167	2.64462e-05	0.999983	180	545	enzyme-linked receptor protein signaling pathway	BP	0.0102913	OA lesion
GO:0003779	2.67222e-05	0.999986	86	224	actin binding	MF	0.0102913	OA lesion
GO:0120036	2.7142e-05	0.999981	260	818	plasma membrane bounded cell projection organization	BP	0.0102913	OA lesion
GO:0050806	2.75893e-05	0.999989	43	98	positive regulation of synaptic transmission	BP	0.0102913	OA lesion
GO:0045211	3.05999e-05	0.999985	67	161	postsynaptic membrane	CC	0.011203	OA lesion
GO:0008066	3.98231e-05	0.999996	14	18	glutamate receptor activity	MF	0.014059	OA lesion
GO:0034702	4.53067e-05	0.999976	79	205	monoatomic ion channel complex	CC	0.0157143	OA lesion
GO:0042391	4.7864e-05	0.999972	106	298	regulation of membrane potential	BP	0.016315	OA lesion
GO:0007267	4.96642e-05	0.999965	277	925	cell-cell signaling	BP	0.0166417	OA lesion
GO:0030424	5.75333e-05	0.999965	132	368	axon	CC	0.0183457	OA lesion
GO:0048667	7.14329e-05	0.999956	128	354	cell morphogenesis involved in neuron differentiation	BP	0.0224163	OA lesion
GO:0005516	7.26863e-05	0.999967	54	123	calmodulin binding	MF	0.0224533	OA lesion
GO:0098609	7.72757e-05	0.999949	164	511	cell-cell adhesion	BP	0.0235037	OA lesion
GO:0030029	8.54273e-05	0.999945	147	433	actin filament-based process	BP	0.0255894	OA lesion
GO:0010647	0.000110126	0.99992	280	967	positive regulation of cell communication	BP	0.0315534	OA lesion
GO:0038023	0.000128111	0.999913	178	599	signaling receptor activity	MF	0.0346954	OA lesion
GO:0060089	0.000128111	0.999913	178	599	molecular transducer activity	MF	0.0346954	OA lesion
GO:0006897	0.000129946	0.999919	117	368	endocytosis	BP	0.0347168	OA lesion
GO:0044093	0.000134125	0.999907	193	653	positive regulation of molecular function	BP	0.0352258	OA lesion
GO:0048167	0.000135415	0.999939	46	109	regulation of synaptic plasticity	BP	0.0352258	OA lesion
GO:0009755	0.000152543	0.999932	44	108	hormone-mediated signaling pathway	BP	0.0386638	OA lesion
GO:0015629	0.000158448	0.999908	89	246	actin cytoskeleton	CC	0.039652	OA lesion
GO:0008038	0.000176434	0.999964	17	26	neuron recognition	BP	0.0425792	OA lesion
GO:0018108	0.000182086	0.999906	60	169	peptidyl-tyrosine phosphorylation	BP	0.0425792	OA lesion
GO:0018212	0.000182086	0.999906	60	169	peptidyl-tyrosine modification	BP	0.0425792	OA lesion
GO:0023056	0.000183067	0.999865	278	964	positive regulation of signaling	BP	0.0425792	OA lesion
GO:0007269	0.000187708	0.999924	36	80	neurotransmitter secretion	BP	0.0426551	OA lesion
GO:0099643	0.000187708	0.999924	36	80	signal release from synapse	BP	0.0426551	OA lesion
GO:0099634	0.000192412	0.999931	31	60	postsynaptic specialization membrane	CC	0.0432271	OA lesion
GO:0007215	0.000201858	0.99995	19	33	glutamate receptor signaling pathway	BP	0.0446458	OA lesion
GO:0060291	0.0002065	0.999928	28	59	long-term synaptic potentiation	BP	0.0446458	OA lesion
GO:0004115	0.000208871	0.99997	13	18	3',5'-cyclic-AMP phosphodiesterase activity	MF	0.0446458	OA lesion
GO:0098839	0.000210743	0.999936	25	44	postsynaptic density membrane	CC	0.0446458	OA lesion
GO:0044853	0.000215028	0.999913	36	79	plasma membrane raft	CC	0.0446458	OA lesion
GO:1990351	0.000216094	0.999872	90	266	transporter complex	CC	0.0446458	OA lesion
GO:0098797	0.000216525	0.999862	120	368	plasma membrane protein complex	CC	0.0446458	OA lesion
GO:0043085	0.000216793	0.999856	145	472	positive regulation of catalytic activity	BP	0.0446458	OA lesion
GO:0055074	0.000219831	0.999879	71	199	calcium ion homeostasis	BP	0.0448048	OA lesion
GO:0047555	0.000225249	0.999965	13	19	3',5'-cyclic-GMP phosphodiesterase activity	MF	0.0450195	OA lesion
GO:0034330	0.00022652	0.999851	145	422	cell junction organization	BP	0.0450195	OA lesion
GO:0004714	0.000227716	0.999931	23	44	transmembrane receptor protein tyrosine kinase activity	MF	0.0450195	OA lesion
GO:0030048	0.000235444	0.999892	46	107	actin filament-based movement	BP	0.0460864	OA lesion
GO:0051049	0.000237941	0.999826	249	873	regulation of transport	BP	0.0461186	OA lesion
GO:1902495	0.000249522	0.999853	87	256	transmembrane transporter complex	CC	0.0478937	OA lesion

### Sheet: GO_OAnonlesion
Supplementary Table 7_2. GO analysis in OA non-lesion
category	over_represented_pvalue	under_represented_pvalue	numDEInCat	numInCat	term	ontology	over_represented_pvalue_corrected	group
GO:0097060	3.24146e-10	1	68	226	synaptic membrane	CC	4.01157e-06	OA non-lesion
GO:0045202	1.89732e-09	1	157	751	synapse	CC	1.25033e-05	OA non-lesion
GO:0042391	6.40801e-09	1	76	298	regulation of membrane potential	BP	2.64735e-05	OA non-lesion
GO:0043005	9.33481e-09	1	153	737	neuron projection	CC	3.07582e-05	OA non-lesion
GO:0045211	3.54528e-08	1	50	161	postsynaptic membrane	CC	0.000100129	OA non-lesion
GO:0098984	4.06089e-08	1	54	175	neuron to neuron synapse	CC	0.000100284	OA non-lesion
GO:0098794	4.56528e-08	1	87	355	postsynapse	CC	0.000100284	OA non-lesion
GO:0014069	5.34295e-08	1	49	152	postsynaptic density	CC	0.00010563	OA non-lesion
GO:0032279	1.03978e-07	1	51	164	asymmetric synapse	CC	0.000183141	OA non-lesion
GO:0099572	1.11163e-07	1	52	170	postsynaptic specialization	CC	0.000183141	OA non-lesion
GO:0099634	3.22992e-07	1	26	60	postsynaptic specialization membrane	CC	0.00045611	OA non-lesion
GO:0034705	1.01045e-06	1	23	60	potassium channel complex	CC	0.0012978	OA non-lesion
GO:0098839	1.28856e-06	1	21	44	postsynaptic density membrane	CC	0.00149852	OA non-lesion
GO:0034703	2.02379e-06	0.999999	40	134	cation channel complex	CC	0.00222279	OA non-lesion
GO:0099536	5.08358e-06	0.999997	92	433	synaptic signaling	BP	0.00504222	OA non-lesion
GO:0099537	5.17876e-06	0.999997	90	422	trans-synaptic signaling	BP	0.00504222	OA non-lesion
GO:0007268	6.55862e-06	0.999997	89	418	chemical synaptic transmission	BP	0.00563756	OA non-lesion
GO:0098916	6.55862e-06	0.999997	89	418	anterograde trans-synaptic signaling	BP	0.00563756	OA non-lesion
GO:0071805	7.32224e-06	0.999997	34	119	potassium ion transmembrane transport	BP	0.0060317	OA non-lesion
GO:0098797	8.14938e-06	0.999996	77	368	plasma membrane protein complex	CC	0.00644453	OA non-lesion
GO:0098590	1.01206e-05	0.999994	138	721	plasma membrane region	CC	0.00769553	OA non-lesion
GO:0034702	1.33672e-05	0.999994	51	205	monoatomic ion channel complex	CC	0.00943822	OA non-lesion
GO:0006813	1.67835e-05	0.999994	36	135	potassium ion transport	BP	0.0110604	OA non-lesion
GO:0034220	1.82587e-05	0.999989	109	568	monoatomic ion transmembrane transport	BP	0.011613	OA non-lesion
GO:0016247	1.92447e-05	0.999994	24	82	channel regulator activity	MF	0.011613	OA non-lesion
GO:0015079	1.93843e-05	0.999994	27	88	potassium ion transmembrane transporter activity	MF	0.011613	OA non-lesion
GO:0008066	2.24797e-05	0.999998	11	18	glutamate receptor activity	MF	0.0130205	OA non-lesion
GO:0141108	2.3051e-05	0.999993	24	83	transporter regulator activity	MF	0.0130205	OA non-lesion
GO:0008076	2.79101e-05	0.999993	19	54	voltage-gated potassium channel complex	CC	0.0153273	OA non-lesion
GO:0035249	3.29345e-05	0.99999	25	75	synaptic transmission, glutamatergic	BP	0.0175977	OA non-lesion
GO:0036477	4.38258e-05	0.999975	93	454	somatodendritic compartment	CC	0.0216609	OA non-lesion
GO:0006811	4.67718e-05	0.999971	123	680	monoatomic ion transport	BP	0.0225531	OA non-lesion
GO:0098662	5.5631e-05	0.999968	89	458	inorganic cation transmembrane transport	BP	0.0259501	OA non-lesion
GO:0098655	5.64418e-05	0.999967	90	462	monoatomic cation transmembrane transport	BP	0.0259501	OA non-lesion
GO:0005267	6.51791e-05	0.999981	21	66	potassium channel activity	MF	0.0292861	OA non-lesion
GO:0046873	6.73365e-05	0.999966	58	248	metal ion transmembrane transporter activity	MF	0.0295832	OA non-lesion
GO:0030001	7.86936e-05	0.999953	96	501	metal ion transport	BP	0.0338211	OA non-lesion
GO:1990351	8.95936e-05	0.999954	56	266	transporter complex	CC	0.0371944	OA non-lesion
GO:0098862	9.03051e-05	0.999965	31	117	cluster of actin-based cell projections	CC	0.0371944	OA non-lesion
GO:0050804	0.000109317	0.999943	59	267	modulation of chemical synaptic transmission	BP	0.0432048	OA non-lesion
GO:0042734	0.000109485	0.999959	29	97	presynaptic membrane	CC	0.0432048	OA non-lesion
GO:0099177	0.000113592	0.99994	59	268	regulation of trans-synaptic signaling	BP	0.0432048	OA non-lesion
GO:0099106	0.000113639	0.999963	22	80	ion channel regulator activity	MF	0.0432048	OA non-lesion
GO:1902495	0.000119724	0.999939	54	256	transmembrane transporter complex	CC	0.0446592	OA non-lesion
GO:0034765	0.000123384	0.999941	45	203	regulation of monoatomic ion transmembrane transport	BP	0.0451722	OA non-lesion
GO:0007605	0.000133013	0.999945	32	126	sensory perception of sound	BP	0.0478122	OA non-lesion
GO:0022836	0.000138593	0.999935	43	180	gated channel activity	MF	0.0489282	OA non-lesion

### Sheet: GO_nonOAcontrol
	Supplementary Table 7_3. GO analysis in non-OA control
category	over_represented_pvalue	under_represented_pvalue	numDEInCat	numInCat	term	ontology	over_represented_pvalue_corrected	group
GO:0045202	6.62033e-10	1	275	751	synapse	CC	4.3628e-06	non-OA control
GO:0098590	1.9861e-08	1	259	721	plasma membrane region	CC	7.85305e-05	non-OA control
GO:0034330	2.80667e-08	1	169	422	cell junction organization	BP	9.24799e-05	non-OA control
GO:0097060	1.07248e-07	1	100	226	synaptic membrane	CC	0.000297967	non-OA control
GO:0005938	1.40325e-07	1	75	160	cell cortex	CC	0.000308247	non-OA control
GO:0043005	4.22425e-07	1	258	737	neuron projection	CC	0.000695945	non-OA control
GO:0098794	5.19666e-07	1	141	355	postsynapse	CC	0.000790291	non-OA control
GO:0030424	5.73701e-07	1	146	368	axon	CC	0.000810148	non-OA control
GO:0099537	6.54372e-07	1	158	422	trans-synaptic signaling	BP	0.000844092	non-OA control
GO:0034329	7.66573e-07	1	103	243	cell junction assembly	BP	0.000844092	non-OA control
GO:0120039	7.68521e-07	1	151	377	plasma membrane bounded cell projection morphogenesis	BP	0.000844092	non-OA control
GO:0099536	9.08378e-07	1	161	433	synaptic signaling	BP	0.000945191	non-OA control
GO:0006811	1.24432e-06	1	229	680	monoatomic ion transport	BP	0.00123001	non-OA control
GO:0099572	1.55644e-06	0.999999	79	170	postsynaptic specialization	CC	0.00135851	non-OA control
GO:0007268	1.61538e-06	0.999999	156	418	chemical synaptic transmission	BP	0.00135851	non-OA control
GO:0098916	1.61538e-06	0.999999	156	418	anterograde trans-synaptic signaling	BP	0.00135851	non-OA control
GO:0048666	1.67414e-06	0.999999	229	646	neuron development	BP	0.00135851	non-OA control
GO:0048858	1.7179e-06	0.999999	151	379	cell projection morphogenesis	BP	0.00135851	non-OA control
GO:0005216	1.84291e-06	0.999999	101	248	monoatomic ion channel activity	MF	0.00140132	non-OA control
GO:0034220	2.07113e-06	0.999999	197	568	monoatomic ion transmembrane transport	BP	0.00151653	non-OA control
GO:0000902	4.17718e-06	0.999998	200	546	cell morphogenesis	BP	0.00266396	non-OA control
GO:0030182	4.44562e-06	0.999997	268	780	neuron differentiation	BP	0.00274656	non-OA control
GO:0048812	4.8708e-06	0.999998	146	370	neuron projection morphogenesis	BP	0.00291805	non-OA control
GO:0048699	5.0426e-06	0.999997	283	832	generation of neurons	BP	0.00293212	non-OA control
GO:0050804	6.01967e-06	0.999997	106	267	modulation of chemical synaptic transmission	BP	0.0033058	non-OA control
GO:0099177	6.54507e-06	0.999997	106	268	regulation of trans-synaptic signaling	BP	0.00349719	non-OA control
GO:0046873	6.89455e-06	0.999997	102	248	metal ion transmembrane transporter activity	MF	0.00358698	non-OA control
GO:0015629	1.01431e-05	0.999995	98	246	actin cytoskeleton	CC	0.00508599	non-OA control
GO:0099634	1.02903e-05	0.999997	35	60	postsynaptic specialization membrane	CC	0.00508599	non-OA control
GO:0030001	1.5227e-05	0.999991	174	501	metal ion transport	BP	0.0073424	non-OA control
GO:0022890	1.78684e-05	0.99999	115	302	inorganic cation transmembrane transporter activity	MF	0.00838087	non-OA control
GO:0022008	1.97096e-05	0.999986	318	968	neurogenesis	BP	0.00885589	non-OA control
GO:0032989	2.40821e-05	0.999985	166	446	cellular anatomical entity morphogenesis	BP	0.01058	non-OA control
GO:0098660	2.60406e-05	0.999983	177	517	inorganic ion transmembrane transport	BP	0.0111918	non-OA control
GO:0003779	2.71443e-05	0.999986	90	224	actin binding	MF	0.0114179	non-OA control
GO:0015318	2.86096e-05	0.999983	138	378	inorganic molecular entity transmembrane transporter activity	MF	0.0117836	non-OA control
GO:0045211	2.92856e-05	0.999986	70	161	postsynaptic membrane	CC	0.0118158	non-OA control
GO:0050808	3.06301e-05	0.999983	112	281	synapse organization	BP	0.01196	non-OA control
GO:0015075	3.08529e-05	0.999981	141	392	monoatomic ion transmembrane transporter activity	MF	0.01196	non-OA control
GO:0034702	3.2064e-05	0.999984	83	205	monoatomic ion channel complex	CC	0.0121905	non-OA control
GO:0015267	3.44235e-05	0.999981	106	282	channel activity	MF	0.0126028	non-OA control
GO:0022803	3.44235e-05	0.999981	106	282	passive transmembrane transporter activity	MF	0.0126028	non-OA control
GO:0005261	5.14951e-05	0.999973	77	189	monoatomic cation channel activity	MF	0.0175527	non-OA control
GO:0003774	5.64182e-05	0.99998	36	66	cytoskeletal motor activity	MF	0.0189049	non-OA control
GO:0098793	6.09982e-05	0.999964	110	287	presynapse	CC	0.0194506	non-OA control
GO:0006812	6.2004e-05	0.999958	187	566	monoatomic cation transport	BP	0.0194574	non-OA control
GO:0030030	6.57428e-05	0.999953	275	833	cell projection organization	BP	0.0203084	non-OA control
GO:0098655	7.21031e-05	0.999953	158	462	monoatomic cation transmembrane transport	BP	0.0219304	non-OA control
GO:0098662	7.86828e-05	0.999949	156	458	inorganic cation transmembrane transport	BP	0.0234779	non-OA control
GO:0042391	7.9566e-05	0.999953	110	298	regulation of membrane potential	BP	0.0234779	non-OA control
GO:0031175	8.22958e-05	0.999945	191	546	neuron projection development	BP	0.0239263	non-OA control
GO:0008038	8.97183e-05	0.999983	18	26	neuron recognition	BP	0.0252652	non-OA control
GO:0055085	9.07349e-05	0.999935	252	796	transmembrane transport	BP	0.0252652	non-OA control
GO:0014069	9.92498e-05	0.99995	67	152	postsynaptic density	CC	0.0272523	non-OA control
GO:0005858	0.000119298	0.99999	10	13	axonemal dynein complex	CC	0.0301648	non-OA control
GO:0050806	0.00011973	0.999949	43	98	positive regulation of synaptic transmission	BP	0.0301648	non-OA control
GO:0120036	0.000120834	0.999913	269	818	plasma membrane bounded cell projection organization	BP	0.0301648	non-OA control
GO:0034703	0.000121253	0.999941	58	134	cation channel complex	CC	0.0301648	non-OA control
GO:0048013	0.00012352	0.999978	15	23	ephrin receptor signaling pathway	BP	0.0301648	non-OA control
GO:0098978	0.000123532	0.999929	94	231	glutamatergic synapse	CC	0.0301648	non-OA control
GO:0022836	0.000123589	0.999934	72	180	gated channel activity	MF	0.0301648	non-OA control
GO:0007215	0.000125627	0.99997	20	33	glutamate receptor signaling pathway	BP	0.0302882	non-OA control
GO:0015085	0.000145204	0.999941	41	82	calcium ion transmembrane transporter activity	MF	0.0344294	non-OA control
GO:0043235	0.000146872	0.999913	99	273	receptor complex	CC	0.0344294	non-OA control
GO:0050877	0.000148027	0.999895	230	747	nervous system process	BP	0.0344294	non-OA control
GO:0098984	0.000156603	0.999916	74	175	neuron to neuron synapse	CC	0.0360005	non-OA control
GO:0043197	0.000167092	0.99993	42	86	dendritic spine	CC	0.0371169	non-OA control
GO:0044309	0.000167092	0.99993	42	86	neuron spine	CC	0.0371169	non-OA control
GO:0007416	0.000188396	0.999912	51	110	synapse assembly	BP	0.0413842	non-OA control
GO:0032279	0.000225756	0.999879	70	164	asymmetric synapse	CC	0.0485129	non-OA control
GO:0008324	0.000229637	0.999856	116	324	monoatomic cation transmembrane transporter activity	MF	0.0488163	non-OA control

### Sheet: OAlesion vs nonOAcontrol
Supplementary Table 7_4. Differrentially enriched GO terms between OA lesion and non-OA control
category	term	ontology	corrected_p_x	corrected_p_y	p_permutation	corrected_p_permutation
GO:0008066	glutamate receptor activity	MF	0.000475535	0.0025225	0.005	0.0845833
GO:0004115	3',5'-cyclic-AMP phosphodiesterase activity	MF	0.00133989	0.039425	0.004	0.0773333
GO:0047555	3',5'-cyclic-GMP phosphodiesterase activity	MF	0.00133989	0.038178	0.006	0.087
GO:0046058	cAMP metabolic process	BP	0.00269956	0.026652	0.002	0.0451111
GO:1990806	ligand-gated ion channel signaling pathway	BP	0.00322317	0.0312337	0.003	0.0609
GO:0043194	axon initial segment	CC	0.00574792	0.00927737	0	0
GO:0060292	long-term synaptic depression	BP	0.0442256	0.00964576	0.002	0.0451111
GO:0043198	dendritic shaft	CC	0.0243979	0.0153914	0.002	0.0451111

### Sheet: OAlesion vs paired OAnonlesion
Supplementary Table 7_5. Differrentially enriched GO terms between OA lesion and OA non-lesion
category	term	ontology	corrected_p_x	corrected_p_y	p_permutation	corrected_p_permutation
GO:0030048	actin filament-based movement	BP	0.00102779	0.00617517	0	0
GO:0014069	postsynaptic density	CC	0.00179605	1.9435e-06	0.001	0.0107778
GO:0060078	regulation of postsynaptic membrane potential	BP	0.00190049	0.00126824	0.008	0.0554286
GO:0055082	intracellular chemical homeostasis	BP	0.00193965	0.0234983	0	0
GO:0052652	cyclic purine nucleotide metabolic process	BP	0.00264957	0.0331285	0.002	0.0187742
GO:0141108	transporter regulator activity	MF	0.00264957	0.000239566	0.005	0.0382895
GO:0034705	potassium channel complex	CC	0.00264957	2.45034e-05	0	0
GO:0036477	somatodendritic compartment	CC	0.00270059	0.000411397	0	0
GO:0030029	actin filament-based process	BP	0.00273248	0.0223225	0.002	0.0187742
GO:0046873	metal ion transmembrane transporter activity	MF	0.00278597	0.000544303	0	0
GO:0006936	muscle contraction	BP	0.00434521	0.0206791	0.008	0.0554286
GO:0034220	monoatomic ion transmembrane transport	BP	0.00437295	0.000216955	0	0
GO:0060079	excitatory postsynaptic potential	BP	0.00734112	0.0223356	0.009	0.0595227
GO:0001917	photoreceptor inner segment	CC	0.00892493	0.000891298	0.001	0.0107778
GO:0005267	potassium channel activity	MF	0.00892493	0.000541917	0.001	0.0107778
GO:0030003	intracellular monoatomic cation homeostasis	BP	0.0127687	0.0298487	0.004	0.0323333
GO:0007416	synapse assembly	BP	0.0128332	0.00514612	0	0
GO:0050954	sensory perception of mechanical stimulus	BP	0.018591	0.00143675	0.008	0.0554286
GO:0043269	regulation of monoatomic ion transport	BP	0.0262059	0.00423658	0	0
GO:0003013	circulatory system process	BP	0.0301732	0.00447418	0	0
GO:0022898	regulation of transmembrane transporter activity	BP	0.0164174	0.00672271	0.001	0.0107778
GO:0098796	membrane protein complex	CC	0.0201392	0.00738333	0.001	0.0107778
GO:0010959	regulation of metal ion transport	BP	0.0168886	0.00771163	0.003	0.0256765
GO:0022834	ligand-gated channel activity	MF	0.0176085	0.0110942	0	0
